# AraRoot - A Comprehensive Genome-Scale Metabolic Model for the Arabidopsis Root System

**DOI:** 10.1101/2024.07.28.605515

**Authors:** Lohani Esterhuizen, Nicholas Ampimah, Marna D Yandeau-Nelson, Basil J Nikolau, Erin E Sparks, Rajib Saha

## Abstract

Being the first plant to have its genome sequenced, *Arabidopsis thaliana* (Arabidopsis) is a well-established genetic model plant system. Studies on Arabidopsis have provided major insights into plants’ physiological and biochemical nature. Methods that allow us to computationally study the metabolism of organisms include the use of genome-scale metabolic models (GEMs). Despite its popularity, currently no GEM maps the metabolic activity in the roots of Arabidopsis, which is the organ that faces and responds to stress conditions in the soil. We’ve developed a comprehensive GEM of the Arabidopsis root system - AraRoot. The final model includes 2,682 reactions, 2,748 metabolites, and 1,310 genes. Analyzing the metabolic pathways in the model identified 158 possible bottleneck genes that impact biomass production, most of which were found to be related to phosphorous-containing- and energy-related pathways. Further insights into tissue-specific metabolic reprogramming conclude that the cortex layer in the roots is likely responsible for root growth under prolonged exposure to high salt conditions, while the endodermis and epidermis are responsible for producing metabolites responsible for increased cell wall biosynthesis. The epidermis was found to have a very poor ability to regulate its metabolism during exposure to high salt concentrations. Overall, AraRoot is the first GEM that accurately captures the comprehensive biomass formation and stress responses of the tissues in the Arabidopsis root system.
