## Supplemental File 1 for "AraRoot - A Comprehensive Genome-Scale Metabolic Model for the Arabidopsis Root System"

### Sheet: Root Biomass Composition
Group	KEGG ID	Compound	g/kg	MW (g/mol)	Stoich	% Mass	Source
Amino acids	C00025	Glu	1.87741	147.131	0.0127601	0.00187741	https://academic.oup.com/plphys/article/188/3/1709/6432047#supplementary-data
Amino acids	C00037	Gly	0.908197	75.0672	0.0120985	0.000908197	https://academic.oup.com/plphys/article/188/3/1709/6432047#supplementary-data
Amino acids	C00041	Ala	1.06691	89.0941	0.0119751	0.00106691	https://academic.oup.com/plphys/article/188/3/1709/6432047#supplementary-data
Amino acids	C00047	Lys	1.7673	147.197	0.0120063	0.0017673	https://academic.oup.com/plphys/article/188/3/1709/6432047#supplementary-data
Amino acids	C00073	Met	0.710358	149.214	0.00476066	0.000710358	https://academic.oup.com/plphys/article/188/3/1709/6432047#supplementary-data
Amino acids	C00079	Phe	1.38156	165.192	0.00836336	0.00138156	https://academic.oup.com/plphys/article/188/3/1709/6432047#supplementary-data
Amino acids	C00082	Tyr	1.02712	181.191	0.00566873	0.00102712	https://academic.oup.com/plphys/article/188/3/1709/6432047#supplementary-data
Amino acids	C00123	Leu	2.41518	131.175	0.0184119	0.00241518	https://academic.oup.com/plphys/article/188/3/1709/6432047#supplementary-data
Amino acids	C00135	His	0.712437	155.156	0.00459175	0.000712437	https://academic.oup.com/plphys/article/188/3/1709/6432047#supplementary-data
Amino acids	C00148	Pro	1.1944	114.124	0.0104658	0.0011944	https://academic.oup.com/plphys/article/188/3/1709/6432047#supplementary-data
Amino acids	C00152	Asn	1.19227	132.119	0.00902421	0.00119227	https://academic.oup.com/plphys/article/188/3/1709/6432047#supplementary-data
Amino acids	C00183	Val	1.45149	117.148	0.0123902	0.00145149	https://academic.oup.com/plphys/article/188/3/1709/6432047#supplementary-data
Amino acids	C00188	Thr	1.25526	119.12	0.0105378	0.00125526	https://academic.oup.com/plphys/article/188/3/1709/6432047#supplementary-data
Amino acids	C00407	Ile	1.44214	131.175	0.010994	0.00144214	https://academic.oup.com/plphys/article/188/3/1709/6432047#supplementary-data
Amino acids	C00740	Ser	1.81798	105.094	0.0172986	0.00181798	https://academic.oup.com/plphys/article/188/3/1709/6432047#supplementary-data
Cell wall	C00714	Pectin	47.61	732.55	0.0649922	0.04761	https://pubs.acs.org/doi/full/10.1021/bi3015532
Cell wall	C00760	Cellulose	183.265	162.141	1.13028	0.183265	https://pubmed.ncbi.nlm.nih.gov/35720558/, https://www.nature.com/articles/s41598-020-65457-4
Cell wall	C00807	Xyloglucan	240.988	1225.1	0.196709	0.240988	https://pubmed.ncbi.nlm.nih.gov/35720558/, https://www.nature.com/articles/s41598-020-65457-5
Cell wall	C02352	Xylan	60.247	263.222	0.228883	0.060247	https://pubmed.ncbi.nlm.nih.gov/35720558/, https://www.nature.com/articles/s41598-020-65457-6
Fatty acids	C001FA	Hexadecatrienoic acid	0.273661	250.382	0.00109297	0.000273661	http://www.bioone.org/doi/abs/10.1199/tab.0161
Fatty acids	C00249	Palmitic acid	3.86765	256.424	0.015083	0.00386765	http://www.bioone.org/doi/abs/10.1199/tab.0162
Fatty acids	C00712	Oleic Acid	1.54361	282.461	0.00546486	0.00154361	http://www.bioone.org/doi/abs/10.1199/tab.0163
Fatty acids	C01530	Stearic Acid	0.393839	284.477	0.00138443	0.000393839	http://www.bioone.org/doi/abs/10.1199/tab.0164
Fatty acids	C01595	Linoleic Acid	7.45864	280.445	0.0265957	0.00745864	http://www.bioone.org/doi/abs/10.1199/tab.0165
Fatty acids	C06425	Arachidic Acid	0.318815	312.53	0.00102011	0.000318815	http://www.bioone.org/doi/abs/10.1199/tab.0166
Fatty acids	C06427	Alpha-linolenic Acid	4.99078	278.43	0.0179248	0.00499078	http://www.bioone.org/doi/abs/10.1199/tab.0167
Fatty acids	C08281	Docosanoic acid	0.620414	340.584	0.00182162	0.000620414	http://www.bioone.org/doi/abs/10.1199/tab.0168
Fatty acids	C08320	Lignoceric Acid	0.456631	368.637	0.0012387	0.000456631	http://www.bioone.org/doi/abs/10.1199/tab.0169
Fatty acids	C08362	Palmitoleic acid	0.222449	254.408	0.000874378	0.000222449	http://www.bioone.org/doi/abs/10.1199/tab.0170
Fatty acids	C21980	Hexadecadienoic acid	0.0735087	252.209	0.000291459	7.35087e-05	http://www.bioone.org/doi/abs/10.1199/tab.0171
Ions	C00034	Mn2+	1.90794	54.938	0.0347291	0.00190794	http://www.bioone.org/doi/abs/10.1199/tab.0148, https://academic.oup.com/jxb/article/73/1/275/6374527?login=true
Ions	C00038	Zn2+	0.446899	65.409	0.00683237	0.000446899	http://www.bioone.org/doi/abs/10.1199/tab.0148, https://academic.oup.com/jxb/article/73/1/275/6374527?login=true
Ions	C00059	Sulfate	0.14228	98.0785	0.00145068	0.00014228	http://www.bioone.org/doi/abs/10.1199/tab.0148, https://academic.oup.com/jxb/article/73/1/275/6374527?login=true
Ions	C00070	Cu2+	0.00263432	63.546	4.14553e-05	2.63432e-06	http://www.bioone.org/doi/abs/10.1199/tab.0148, https://academic.oup.com/jxb/article/73/1/275/6374527?login=true
Ions	C00076	Ca2+	0.0863844	40.078	0.00215541	8.63844e-05	http://www.bioone.org/doi/abs/10.1199/tab.0148, https://academic.oup.com/jxb/article/73/1/275/6374527?login=true
Ions	C00238	K+	0.508946	39.0983	0.0130171	0.000508946	http://www.bioone.org/doi/abs/10.1199/tab.0148, https://academic.oup.com/jxb/article/73/1/275/6374527?login=true
Ions	C00305	Mg2+	0.0347677	24.305	0.00143048	3.47677e-05	http://www.bioone.org/doi/abs/10.1199/tab.0148, https://academic.oup.com/jxb/article/73/1/275/6374527?login=true
Ions	C00698	Cl-	0.0676633	35.453	0.00190854	6.76633e-05	http://www.bioone.org/doi/abs/10.1199/tab.0148, https://academic.oup.com/jxb/article/73/1/275/6374527?login=true
Ions	C01330	Na+	0.0275467	22.9898	0.00119821	2.75467e-05	http://www.bioone.org/doi/abs/10.1199/tab.0148, https://academic.oup.com/jxb/article/73/1/275/6374527?login=true
Ions	C14818	Fe2+	2.06493	55.845	0.0369762	0.00206493	http://www.bioone.org/doi/abs/10.1199/tab.0148, https://academic.oup.com/jxb/article/73/1/275/6374527?login=true
Lignin	C15804	p-Hydroxyphenyl lignin	37.6643	150.174	0.250804	0.0376643	http://www.bioone.org/doi/abs/10.1199/tab.0148, https://academic.oup.com/jxb/article/73/1/275/6374527?login=true
Lignin	C15805	Guaiacyl lignin	116.363	180.203	0.645733	0.116363	http://www.bioone.org/doi/abs/10.1199/tab.0148, https://academic.oup.com/jxb/article/73/1/275/6374527?login=true
Lignin	C15806	Syringyl lignin	108.673	210.23	0.516923	0.108673	http://www.bioone.org/doi/abs/10.1199/tab.0148, https://academic.oup.com/jxb/article/73/1/275/6374527?login=true
Suberin monomers	C001AL	Octadecan-1-ol (C18)	2.33691	270.501	0.00863919	0.00233691	http://www.bioone.org/doi/abs/10.1199/tab.0161
Suberin monomers	C001SM	20-Hydroxyeicosanoic acid (C20)	3.40015	328.537	0.0103494	0.00340015	http://www.bioone.org/doi/abs/10.1199/tab.0162
Suberin monomers	C002AL	Eicosan-1-ol (C20)	2.75778	298.555	0.00923708	0.00275778	http://www.bioone.org/doi/abs/10.1199/tab.0163
Suberin monomers	C003AL	Docosan-1-ol (C22)	2.0268	326.609	0.00620558	0.0020268	http://www.bioone.org/doi/abs/10.1199/tab.0164
Suberin monomers	C00811	Coumarate	1.67239	164.047	0.0101945	0.00167239	http://www.bioone.org/doi/abs/10.1199/tab.0165
Suberin monomers	C01494	Ferulate	4.04252	194.058	0.0208315	0.00404252	http://www.bioone.org/doi/abs/10.1199/tab.0166
Suberin monomers	C07355	18-Hydroxyoctadecenoic acid (C18:1)	25.5953	314.246	0.0814498	0.0255953	http://www.bioone.org/doi/abs/10.1199/tab.0167
Suberin monomers	C08365	18-Hydroxyoctadecanoic acid (C18)	3.02359	298.251	0.0101377	0.00302359	http://www.bioone.org/doi/abs/10.1199/tab.0168
Suberin monomers	C17873	24-Hydroxytetracosanoic acid (C24)	0.786354	384.36	0.00204588	0.000786354	http://www.bioone.org/doi/abs/10.1199/tab.0169
Suberin monomers	C18218	16-Hydroxyhexadecanoic acid (C16)	6.39051	272.235	0.0234742	0.00639051	http://www.bioone.org/doi/abs/10.1199/tab.0170
Suberin monomers	C19623	22-Hydroxydocosanoic acid (C22)	8.62774	356.329	0.0242129	0.00862774	http://www.bioone.org/doi/abs/10.1199/tab.0171
Sugars	C00031	Glucose	22.0588	180.063	0.122505	0.0220588	http://www.bioone.org/doi/abs/10.1199/tab.0161, https://www.nature.com/articles/s41598-020-65457-4
Sugars	C00089	Sucrose	39.4736	342.116	0.115381	0.0394736	http://www.bioone.org/doi/abs/10.1199/tab.0161, https://www.nature.com/articles/s41598-020-65457-5
Sugars	C00095	Fructose	25.4256	180.063	0.141204	0.0254256	http://www.bioone.org/doi/abs/10.1199/tab.0161, https://www.nature.com/articles/s41598-020-65457-6
Sugars	C00369	Starch	11.8421	324.282	0.0365178	0.0118421	http://www.bioone.org/doi/abs/10.1199/tab.0161, https://www.nature.com/articles/s41598-020-65457-7
Total			1000
